# A sequence-based global map of regulatory activity for deciphering human genetics

**DOI:** 10.1101/2021.07.29.454384

**Authors:** Kathleen M. Chen, Aaron K. Wong, Olga G. Troyanskaya, Jian Zhou

## Abstract

Sequence is at the basis of how the genome shapes chromatin organization, regulates gene expression, and impacts traits and diseases. Epigenomic profiling efforts have enabled large-scale identification of regulatory elements, yet we still lack a sequence-based map to systematically identify regulatory activities from any sequence, which is necessary for predicting the effects of any variant on these activities. We address this challenge with Sei, a new framework for integrating human genetics data with sequence information to discover the regulatory basis of traits and diseases. Our framework systematically learns a vocabulary for the regulatory activities of sequences, which we call sequence classes, using a new deep learning model that predicts a compendium of 21,907 chromatin profiles across >1,300 cell lines and tissues, the most comprehensive to-date. Sequence classes allow for a global view of sequence and variant effects by quantifying diverse regulatory activities, such as loss or gain of cell-type-specific enhancer function. We show that sequence class predictions are supported by experimental data, including tissue-specific gene expression, expression QTLs, and evolutionary constraints based on population allele frequencies. Finally, we applied our framework to human genetics data. Sequence classes uniquely provide a non-overlapping partitioning of GWAS heritability by tissue-specific regulatory activity categories, which we use to characterize the regulatory architecture of 47 traits and diseases from UK Biobank. Furthermore, the predicted loss or gain of sequence class activities suggest specific mechanistic hypotheses for individual regulatory pathogenic mutations. We provide this framework as a resource to further elucidate the sequence basis of human health and disease.
