## Supplementary material for "A sequence-based global map of regulatory activity for deciphering human genetics": Supplementary File 5.xlsx

### Sheet: Supp File 5
Sequence class	Trait	P-value (1-sided)	BH FDR (1-sided)
E5 B-cell-like	DISEASE | Auto Immune Traits	4.98553e-11	9.35286e-08
E5 B-cell-like	BLOOD | Lymphocyte Count	5.69545e-10	5.34233e-07
E5 B-cell-like	DISEASE | Hypothyroidism	1.16362e-09	7.27651e-07
E5 B-cell-like	BLOOD | Eosinophil Count	1.74681e-07	6.55402e-05
E12 Erythroblast-like	BLOOD | Red Blood Cell Distribution Width	1.54672e-07	6.55402e-05
E7 Monocyte / Macrophage	BLOOD | Monocyte Count	5.42992e-07	0.000169776
L2 Low signal	BLOOD | Red Blood Cell Count	1.34194e-06	0.000359639
L2 Low signal	BLOOD | Monocyte Count	1.65075e-06	0.000387101
E10 Brain	COV | Years of Education	2.33804e-06	0.000487351
E5 B-cell-like	DISEASE | Auto Immune Traits (Sure)	2.89885e-06	0.000496753
L2 Low signal	BLOOD | Platelet Count	2.91273e-06	0.000496753
TF2 CEBPB	BLOOD | White Blood Cell Count	4.18091e-06	0.000653615
E10 Brain	MENTAL | Neuroticism	5.28566e-06	0.000762762
E11 T-cell	BLOOD | Eosinophil Count	6.60713e-06	0.000835438
E11 T-cell	DISEASE | Auto Immune Traits	6.67994e-06	0.000835438
E12 Erythroblast-like	BLOOD | Mean Sphered Cell Volume	1.05717e-05	0.00123954
E5 B-cell-like	DISEASE | Dermatologic Diseases	1.35366e-05	0.00125184
E8 Weak multi-tissue	LUNG | FEV1-FVC Ratio	1.34213e-05	0.00125184
E8 Weak multi-tissue	LUNG | Forced Vital Capacity (FVC)	1.38086e-05	0.00125184
E12 Erythroblast-like	BLOOD | Mean Corpuscular Hemoglobin	1.40131e-05	0.00125184
L2 Low signal	BLOOD | Lymphocyte Count	1.21177e-05	0.00125184
E10 Brain	COV | College Education	1.56241e-05	0.00129748
E11 T-cell	DISEASE | Dermatologic Diseases	1.72906e-05	0.00129748
E2 Multi-tissue	LUNG | FEV1-FVC Ratio	1.6109e-05	0.00129748
E2 Multi-tissue	LUNG | Forced Vital Capacity (FVC)	1.69795e-05	0.00129748
E4 Multi-tissue	LUNG | Forced Vital Capacity (FVC)	2.09199e-05	0.00150945
E11 T-cell	DISEASE | Hypothyroidism	3.22122e-05	0.00223815
E11 T-cell	BLOOD | Lymphocyte Count	3.43037e-05	0.00229835
L2 Low signal	BLOOD | Mean Sphered Cell Volume	3.79762e-05	0.00245667
TF2 CEBPB	BLOOD | Monocyte Count	4.04793e-05	0.00253131
L2 Low signal	DISEASE | Eczema	5.02982e-05	0.00304385
E5 B-cell-like	DISEASE | Eczema	5.26518e-05	0.00308671
E12 Erythroblast-like	BLOOD | High Light Scatter Reticulocyte Count	5.6131e-05	0.00319096
L2 Low signal	BLOOD | Mean Corpuscular Hemoglobin	6.04019e-05	0.00333277
P Promoter	REPRO | Age at Menopause	6.51214e-05	0.00339355
L2 Low signal	BLOOD | Mean Platelet Volume	6.3936e-05	0.00339355
TF2 CEBPB	BLOOD | Mean Sphered Cell Volume	0.000130609	0.00644796
L2 Low signal	BLOOD | White Blood Cell Count	0.000130269	0.00644796
HET3 Heterochromatin	BLOOD | Platelet Count	0.000139701	0.00671998
L5 Low signal	BLOOD | Lymphocyte Count	0.000147434	0.00691466
L2 Low signal	BLOOD | Platelet Distribution Width	0.00015163	0.00693799
E8 Weak multi-tissue	BMD | Heel T Score	0.000193635	0.00864904
HET3 Heterochromatin	BLOOD | Mean Sphered Cell Volume	0.000215777	0.00899549
E4 Multi-tissue	BMD | Heel T Score	0.000214476	0.00899549
E4 Multi-tissue	LUNG | FEV1-FVC Ratio	0.000206624	0.00899549
E8 Weak multi-tissue	BODY | Waist-hip Ratio	0.000236225	0.00942891
L5 Low signal	BLOOD | Eosinophil Count	0.000234801	0.00942891
HET3 Heterochromatin	BLOOD | Red Blood Cell Count	0.000241418	0.00943543
E2 Multi-tissue	BODY | Height	0.000261585	0.010015
E12 Erythroblast-like	BLOOD | Mean Platelet Volume	0.000279671	0.0104933
TF1 NANOG / FOXA1	BLOOD | Mean Sphered Cell Volume	0.00031537	0.0116007
TF2 CEBPB	BLOOD | Lymphocyte Count	0.000322496	0.0116347
P Promoter	REPRO | Age at Menarche	0.000503236	0.0178127
TF1 NANOG / FOXA1	DISEASE | Type 2 Diabetes	0.000547343	0.0190151
TN4 Transcription	COV | College Education	0.000592223	0.0202002
TF2 CEBPB	BLOOD | Platelet Count	0.000635854	0.0209274
E8 Weak multi-tissue	BODY | Height	0.000633465	0.0209274
E11 T-cell	DISEASE | Asthma	0.000681903	0.022056
L2 Low signal	BLOOD | High Light Scatter Reticulocyte Count	0.000724955	0.0230511
L5 Low signal	DISEASE | Hypothyroidism	0.000868772	0.0271636
E5 B-cell-like	DISEASE | Asthma	0.000955293	0.0293792
E11 T-cell	DISEASE | Auto Immune Traits (Sure)	0.000982428	0.0297264
E11 T-cell	DISEASE | Respiratory and Ear-nose-throat Diseases	0.00107875	0.0321228
TF1 NANOG / FOXA1	BLOOD | Red Blood Cell Count	0.00114821	0.0322204
TF2 CEBPB	BLOOD | Platelet Distribution Width	0.00114547	0.0322204
L6 Low signal	BLOOD | Eosinophil Count	0.00116609	0.0322204
TN4 Transcription	BLOOD | High Light Scatter Reticulocyte Count	0.0011679	0.0322204
E4 Multi-tissue	BODY | Height	0.00116158	0.0322204
E12 Erythroblast-like	BLOOD | Red Blood Cell Count	0.00118871	0.0323191
E8 Weak multi-tissue	BP | Diastolic Blood Pressure	0.00120813	0.032378
TF1 NANOG / FOXA1	BLOOD | Lymphocyte Count	0.00125179	0.0326406
HET2 Heterochromatin	BMD | Heel T Score	0.00125273	0.0326406
E11 T-cell	DISEASE | Eczema	0.00136615	0.0351081
TF2 CEBPB	BLOOD | Eosinophil Count	0.00141172	0.0357889
TF1 NANOG / FOXA1	BLOOD | Platelet Count	0.00146028	0.0365266
E8 Weak multi-tissue	BP | Systolic Blood Pressure	0.00150346	0.036944
TN4 Transcription	DISEASE | Hypothyroidism	0.00151636	0.036944
TF1 NANOG / FOXA1	BLOOD | Monocyte Count	0.00170784	0.0410757
P Promoter	BODY | BMI	0.00186329	0.0442472
TF1 NANOG / FOXA1	BLOOD | Mean Corpuscular Hemoglobin	0.00194878	0.0449539
L5 Low signal	DISEASE | Auto Immune Traits	0.00196493	0.0449539
E2 Multi-tissue	BMD | Heel T Score	0.00192394	0.0449539
E7 Monocyte / Macrophage	BLOOD | White Blood Cell Count	0.00206164	0.0465979
