## Supplementary material for "A sequence-based global map of regulatory activity for deciphering human genetics": Supplementary File 6.xlsx

### Sheet: Supp File 6
chr	pos	ref	alt	gene	phenotype	sequence class label	sequence class name	sequence-class level variant effect (directional)
X	73072592	G	C	XIST	X-chromosome inactivation, familial, skewed	CTCF	CTCF-Cohesin	13.9854
11	5276213	G	C	HBG2	Hereditary persistence of foetal haemoglobin	CTCF	CTCF-Cohesin	10.3448
4	89444948	C	T	PIGY	Microcephaly & developmental delay	P	Promoter	-10.1934
19	11200089	C	T	LDLR	Hypercholesterolaemia	P	Promoter	-8.91454
17	73839907	C	T	UNC13D	Haemophagocytic lymphohistiocytosis type 3	E5	B-cell-like	-8.65652
1	155271258	T	C	PKLR	Pyruvate kinase deficiency	E12	Erythroblast-like	-8.42606
19	11200089	C	G	LDLR	Hypercholesterolaemia	P	Promoter	-8.30521
1	155271259	C	G	PKLR	Pyruvate kinase deficiency	E12	Erythroblast-like	-8.18372
19	11200086	C	G	LDLR	Hypercholesterolaemia	P	Promoter	-8.09674
19	11200085	C	T	LDLR	Hypercholesterolaemia	P	Promoter	-7.94182
10	127505271	A	G	UROS	Porphyria, erythropoietic	E12	Erythroblast-like	-7.93569
17	73839908	G	A	UNC13D	Haemophagocytic lymphohistiocytosis type 3	E5	B-cell-like	-7.61079
19	11200088	C	T	LDLR	Hypercholesterolaemia	P	Promoter	-7.5577
5	112043223	A	G	APC	Gastric adenocarcinoma and proximal polyposis of the stomach	CTCF	CTCF-Cohesin	7.21539
19	12998078	A	G	KLF1	Blood group variant In(Lu)	E12	Erythroblast-like	-6.85959
5	112043220	A	C	APC	Gastric adenocarcinoma and proximal polyposis of the stomach	CTCF	CTCF-Cohesin	6.78615
19	11200090	C	G	LDLR	Hypercholesterolaemia	P	Promoter	-6.59191
10	127505271	A	T	UROS	Porphyria, erythropoietic	E12	Erythroblast-like	-6.57734
11	5255790	A	G	HBD	Delta thalassaemia	E12	Erythroblast-like	-6.42608
19	11200085	C	G	LDLR	Hypercholesterolaemia	P	Promoter	-6.42418
10	71075518	A	G	HK1	Hemolysis, mild chronic	E12	Erythroblast-like	-6.35021
19	11200086	C	A	LDLR	Hypercholesterolaemia	P	Promoter	-6.11919
19	11200083	C	T	LDLR	Hypercholesterolaemia	P	Promoter	-5.97416
11	5255789	T	A	HBD	Haemoglobin variant	E12	Erythroblast-like	-5.83299
13	113760117	A	G	F7	Factor VII deficiency	TF3	FOXA1 / AR / ESR1	-5.02274
13	48877851	G	T	RB1	Retinoblastoma	P	Promoter	-5.01159
19	11200087	T	C	LDLR	Hypercholesterolaemia	P	Promoter	-4.90973
13	113760124	A	C	F7	Factor VII deficiency	TF3	FOXA1 / AR / ESR1	-4.80897
3	93692761	G	A	PROS1	Protein S deficiency	P	Promoter	-4.735
13	48877851	G	A	RB1	Retinoblastoma	P	Promoter	-4.40173
5	112043225	G	A	APC	Gastric adenocarcinoma and proximal polyposis of the stomach	CTCF	CTCF-Cohesin	-4.33542
13	48877852	G	A	RB1	Retinoblastoma	P	Promoter	-4.24724
13	48877856	T	G	RB1	Retinoblastoma	P	Promoter	-4.14462
5	1295161	T	G	TERT	Melanoma	P	Promoter	4.09559
X	70331494	G	A	IL2RG	Immunodeficiency, common variable	P	Promoter	-3.98312
9	34646606	T	G	GALT	Galactosaemia	P	Promoter	-3.97026
5	112043224	T	C	APC	Gastric adenocarcinoma and proximal polyposis of the stomach	CTCF	CTCF-Cohesin	-3.78002
3	169482906	G	C	TERC	Telomere disease	P	Promoter	-3.76465
X	37639266	C	T	CYBB	Chronic granulomatous disease	E7	Monocyte / Macrophage	-3.51227
19	11200124	T	C	LDLR	Hypercholesterolaemia	P	Promoter	-3.5081
2	128175983	A	G	PROC	Protein C deficiency	E9	Liver / Intestine	-3.4795
1	196620941	C	T	CFH	Haemolytic uraemic syndrome, atypical	E4	Multi-tissue	-3.47535
X	37639264	T	C	CYBB	Chronic granulomatous disease	E5	B-cell-like	-3.46769
X	79270181	G	A	TBX22	Cleft palate	TF5	AR	-3.46263
12	121416354	T	C	HNF1A	Diabetes, MODY3	TF3	FOXA1 / AR / ESR1	-3.35013
X	100641212	T	C	BTK	Agammaglobulinaemia	E5	B-cell-like	-3.24181
2	128175984	A	G	PROC	Protein C deficiency	E9	Liver / Intestine	-3.12154
3	48632779	G	A	COL7A1	Epidermolysis bullosa dystrophica	P	Promoter	-3.11921
X	37639267	C	T	CYBB	Chronic granulomatous disease	E7	Monocyte / Macrophage	-3.11366
13	113760126	A	C	F7	Factor VII deficiency	TF3	FOXA1 / AR / ESR1	-3.09766
3	48632780	G	A	COL7A1	Epidermolysis bullosa dystrophica	P	Promoter	-3.09393
2	128176001	T	C	PROC	Protein C deficiency	E9	Liver / Intestine	-3.01966
3	169482814	G	A	TERC	Myelodysplastic syndrome	P	Promoter	-3.01503
13	113760062	C	G	F7	Factor VII deficiency	TF3	FOXA1 / AR / ESR1	-3.00192
13	48877856	T	A	RB1	Retinoblastoma	P	Promoter	-2.9297
2	128176005	C	T	PROC	Protein C deficiency	E9	Liver / Intestine	-2.91408
X	37639262	A	C	CYBB	Chronic granulomatous disease	E5	B-cell-like	-2.9021
5	112043223	A	T	APC	Gastric adenocarcinoma and proximal polyposis of the stomach	CTCF	CTCF-Cohesin	-2.81529
2	128175988	T	A	PROC	Protein C deficiency	E9	Liver / Intestine	-2.76872
19	11200037	C	T	LDLR	Hypercholesterolaemia	P	Promoter	-2.7098
13	113760060	C	T	F7	Factor VII deficiency	TF3	FOXA1 / AR / ESR1	-2.70747
11	5248329	T	G	HBB	Beta thalassaemia	E6	Weak epithelial	2.67447
2	128175994	T	G	PROC	Protein C deficiency, type I	E9	Liver / Intestine	-2.64093
19	11200085	C	A	LDLR	Hypercholesterolaemia	P	Promoter	-2.60883
1	228337558	A	G	GJC2	Pelizaeus-Merzbacher-like disease	E1	Stem cell	-2.60625
11	5271262	A	G	HBG1	Hereditary persistence of foetal haemoglobin	E12	Erythroblast-like	2.59989
11	5255793	C	T	HBD	Beta thalassaemia	E12	Erythroblast-like	-2.58998
1	228337561	A	G	GJC2	Pelizaeus-Merzbacher-like disease	E1	Stem cell	-2.58883
11	47470726	T	C	RAPSN	Congenital myasthenic syndrome	E4	Multi-tissue	2.57018
3	169482399	C	T	TERC	Aplastic anaemia	P	Promoter	-2.53603
9	21974847	G	A	CDKN2A	Melanoma	P	Promoter	-2.43469
11	47470715	G	C	RAPSN	Congenital myasthenic syndrome	E4	Multi-tissue	-2.40672
16	209709	T	C	HBM	Alpha Thalassaemia	E12	Erythroblast-like	2.27228
X	154251048	A	T	F8	Haemophilia A	E7	Monocyte / Macrophage	-2.24697
13	113760097	T	G	F7	Factor VII deficiency	E9	Liver / Intestine	-2.22281
10	127505291	G	T	UROS	Porphyria, erythropoietic	E12	Erythroblast-like	-2.17526
11	108093770	A	G	ATM	Ataxia telangiectasia	CTCF	CTCF-Cohesin	-2.14213
9	21974875	G	T	CDKN2A	Melanoma	CTCF	CTCF-Cohesin	2.11095
10	127505287	G	C	UROS	Porphyria, erythropoietic	E12	Erythroblast-like	-2.09475
11	116708365	T	G	APOA1	Apolipoprotein A1 deficiency	E4	Multi-tissue	-2.08129
22	19710933	C	G	GP1BB	Giant platelet disorder	E12	Erythroblast-like	-2.06513
10	89623296	G	A	PTEN	Cowden disease	P	Promoter	-2.05811
13	113760155	C	T	F7	Factor VII deficiency	TF3	FOXA1 / AR / ESR1	-2.04768
10	89623365	G	T	PTEN	Cowden disease	P	Promoter	2.03371
20	42984264	G	A	HNF4A	Diabetes, MODY1	CTCF	CTCF-Cohesin	-2.00379
11	5276186	A	G	HBG2	Hereditary persistence of foetal haemoglobin	E12	Erythroblast-like	1.9823
19	49468575	C	T	FTL	Hyperferritinaemia-cataract syndrome	P	Promoter	-1.9171
10	23508365	A	G	PTF1A	Pancreatic agenesis	TF3	FOXA1 / AR / ESR1	-1.91635
13	113760096	T	G	F7	Factor VII deficiency	E9	Liver / Intestine	-1.86572
19	35773328	C	T	HAMP	Haemochromatosis, HFE related	E12	Erythroblast-like	-1.80081
11	5271285	A	G	HBG1	Hereditary persistence of foetal haemoglobin	E12	Erythroblast-like	1.75865
3	169482838	C	A	TERC	Pulmonary fibrosis	P	Promoter	-1.72842
13	113760091	G	C	F7	Factor VII deficiency	E9	Liver / Intestine	-1.7182
13	113760094	C	T	F7	Factor VII deficiency	TF3	FOXA1 / AR / ESR1	-1.70929
8	63998581	G	A	TTPA	Ataxia, isolated vitamin E deficiency	P	Promoter	1.69633
10	127505287	G	T	UROS	Porphyria, erythropoietic	E12	Erythroblast-like	-1.66358
19	11200034	C	A	LDLR	Hypercholesterolaemia	P	Promoter	-1.65245
10	127505277	C	T	UROS	Porphyria, erythropoietic	E12	Erythroblast-like	-1.58436
12	121416289	A	C	HNF1A	Diabetes, MODY3	E9	Liver / Intestine	-1.56167
17	42078968	C	A	NAGS	Hyperammonaemia, carbamylglutamate responsive	E9	Liver / Intestine	-1.54339
20	42984276	C	T	HNF4A	Diabetes	CTCF	CTCF-Cohesin	-1.52215
19	11200202	A	C	LDLR	Hypercholesterolaemia	P	Promoter	-1.51862
7	156583951	G	A	SHH	Preaxial polydactyly, triphalangeal thumb & radial ray deficiency	E1	Stem cell	-1.51531
19	12998108	G	A	KLF1	Haemolytic anaemia, nonspherocytic	E12	Erythroblast-like	1.47878
4	187186995	G	A	F11	Factor XI deficiency	E1	Stem cell	-1.47469
11	5248389	G	A	HBB	Beta thalassaemia	E9	Liver / Intestine	-1.42599
3	169482777	G	C	TERC	Aplastic anaemia	P	Promoter	-1.40993
13	48878045	C	G	RB1	Retinoblastoma	P	Promoter	-1.3881
20	33759640	T	G	PROCR	Late foetal loss	P	Promoter	1.38204
9	21974860	C	A	CDKN2A	Melanoma	P	Promoter	-1.3808
7	156583949	G	C	SHH	Triphalangeal thumb-polysyndactyly syndrome	E1	Stem cell	-1.37964
13	113760095	T	G	F7	Factor VII deficiency	E9	Liver / Intestine	-1.37187
13	20767158	G	A	GJB2	Deafness, autosomal recessive 1	P	Promoter	-1.36388
11	124609907	C	G	NRGN	Schizophrenia	P	Promoter	1.32236
11	5248388	G	C	HBB	Beta thalassaemia	E9	Liver / Intestine	-1.3095
11	5248388	G	A	HBB	Beta thalassaemia	E9	Liver / Intestine	-1.3004
8	19796725	T	C	LPL	Lipoprotein lipase deficiency	P	Promoter	-1.29524
18	55254103	C	G	FECH	Protoporphyria, erythropoietic	P	Promoter	-1.28298
2	73114549	G	A	SPR	Dystonia, dopa-responsive	CTCF	CTCF-Cohesin	-1.28045
13	48877860	G	T	RB1	Retinoblastoma	P	Promoter	-1.27871
11	5255781	G	A	HBD	Delta thalassaemia	E12	Erythroblast-like	-1.25883
9	134379574	A	G	POMT1	Muscular dystrophy with mental retardation	E4	Multi-tissue	-1.25469
11	5255749	G	T	HBD	Delta thalassaemia	E12	Erythroblast-like	1.24674
3	169482782	C	T	TERC	Aplastic anaemia	P	Promoter	-1.23406
10	27389389	C	T	ANKRD26	Thrombocytopaenia 2	P	Promoter	1.22544
11	5248388	G	T	HBB	Beta thalassaemia	E9	Liver / Intestine	-1.22447
X	138612871	A	G	F9	Haemophilia B	E9	Liver / Intestine	-1.20208
10	89623056	C	T	PTEN	Cowden disease	P	Promoter	-1.20192
19	11200019	C	T	LDLR	Hypercholesterolaemia	P	Promoter	1.1983
13	48877857	G	A	RB1	Retinoblastoma	P	Promoter	-1.19456
11	5248391	G	C	HBB	Beta thalassaemia	E9	Liver / Intestine	-1.16251
X	154251045	A	G	F8	Haemophilia A	E7	Monocyte / Macrophage	-1.16222
X	85302634	G	T	CHM	Choroideraemia	P	Promoter	-1.15723
6	163148706	C	G	PRKN	Parkinson disease, early-onset	CTCF	CTCF-Cohesin	1.15435
11	5255778	T	C	HBD	Delta thalassaemia	E4	Multi-tissue	1.12646
15	27018162	C	A	GABRB3	Autism spectrum disorder	P	Promoter	1.10721
3	169482524	C	A	TERC	Pulmonary fibrosis	P	Promoter	1.10264
11	5248391	G	A	HBB	Beta thalassaemia	E9	Liver / Intestine	-1.10097
